# Pharmacological rescue of motor circuit dysfunction in a *Drosophila* model of paroxysmal dyskinesia

**DOI:** 10.1101/2024.07.05.602188

**Authors:** Abigail D. Wilson, Yuyao Jiang, Nidhika Desai, Nell Simon-Batsford, Angelina Sanderson, Isaac Tolley, Hao Gao, James E.C. Jepson

**Affiliations:** Department of Clinical and Experimental Epilepsy, UCL Queen Square Institute of Neurology, University College London, London, WC1N 3BG, UK; Champalimaud Research, Champalimaud Centre for the Unknown, Lisboa, Portugal

## Abstract

**Background:** Paroxysmal dyskinesias (PxDs) are characterised by bouts of involuntary dystonic and choreiform movements. The patho-mechanisms underlying these debilitating disorders remain poorly understood, and drug treatments are often limited. We recently generated a *Drosophila* model of a PxD-linked mutation causing BK potassium channel gain-of-function (BK GOF), and showed that BK GOF perturbs movement in *Drosophila* by disrupting neurodevelopment. However, whether locomotor capacity in BK GOF flies can be pharmacologically restored following neurodevelopmental insults has remained unclear.

**Objective:** To identify pharmacological suppressors of motor defects caused by BK GOF.

**Methods:** Using adult BK GOF flies, we performed an unbiased, in vivo, locomotion-based screen of 370 FDA-approved drugs. To test the impact of positive hits from this screen on motor circuit activity, we used optical imaging to record the intrinsic rhythmic activity of *Drosophila* larval motor circuits driving peristalsis and turning behaviors.

**Results:** We found that inhibitors of acetylcholinesterase – a protein that degrades acetylcholine in cholinergic synapses – partially rescued movement defects caused by BK GOF. Inhibition of acetylcholinesterase also partially restored intrinsic activity of motor circuits controlling forward movement and turning in BK GOF larvae.

**Conclusions:** Our findings indicate that elevating cholinergic tone can reverse motor circuit dysfunction in an animal model of PxD caused by BK GOF. Furthermore, our study provides proof-of-principle that *Drosophila* can be utilised for screens to uncover putative drug treatments for involuntary movement disorders.
