## Supplementary material for "Pharmacological rescue of motor circuit dysfunction in a *Drosophila* model of paroxysmal dyskinesia": Table S1

### Sheet: Sheet1
DRUG NAME	LIBRARY CODE	AVERAGE BEAM BEAKS OF ADULT BALANCED BK GOF FEMALES FED DRUG
Vardenafil HCl Trihydrate	A4323	148.08
Voriconazole	A4320	152.09
Ginkgolide A	N1900	179.89
Umbelliferone	N2282	182.9
D-(-)-Salicin	N1880	185.78
Vinorelbine	N2250	186.6
Reserpine hydrochloride	B1270	189.78
Reserpine	N1867	195.9
cis-Anethol	N2095	196.53
Dehydroepiandrosterone (DHEA)	B1375	199.09
Diosimin	N2535	199.67
Fumalic acid	N1878	200.9
Sildenafil Citrate	A4321	208.18
Diphemanil Methylsulfate	A8414	212.08
Clarithromycin	A4322	214.75
Genipin	N2408	214.86
Aripiprazole	B2232	215.08
3-n-Butylphathlide	N2117	215.12
Minoxidil	B1289	219.64
Lenalidomide (CC-5013)	A4211	223.55
Atropine sulfate monohydrate	A8369	223.67
Butane diacid	N1941	232.2
VX-809	A8351	233.08
Clomipramine HCl	B2234	234.64
Ziprasidone hydrochloride monohydrate	A3953	238.55
Apigenin	N1828	239.57
Kaempferol	N1719	241.1
Desvenlafaxine	B2236	245
Lannaconitine	N2258	245.67
Birinapant (TL32711)	A4219	247.5
Ziprasidone HCl	A5350	247.75
Lansoprazole sodium	B1290	248.25
Etomidate hydrochloride	B1246	248.75
YM155	A4221	250.63
Berbamine hydrochloride	N2471	251.4
Ethacrynic Acid	C4125	252.9
Pomalidomide (CC-4047)	A4212	252.92
Deoxycholic acid	N1669	253.7
Cobicistat (GS-9350)	A4313	257.69
Medroxyprogesterone acetate	B1510	258.25
Blonanserin	A8384	258.9
Ondansetron hydrochloride dihydrate	B1204	259
Haloperidol hydrochloride	B1242	259
Glycyrrhizic acid	N1792	265.2
Citalopram hydrobromide	B6736	266.44
Salicylic acid	B1092	269.58
VX-661	A2664	271.75
Venlafaxine	A5355	272
Ziprasidone	A3952	272.64
DAPT (GSI-IX)	A8200	273.25
Lumiracoxib	B1458	274.63
Repaglinide	A5316	275.9
Cefazolin (sodium salt)	C4193	276
Pizotifen	B1206	276.92
Asenapine	A5010	277.42
Tandospirone	B1199	278
Clozapine	B2235	279
Rosiglitazone maleate	A4302	280.7
Roflumilast	A4319	283.67
Chlorcyclizine (hydrochloride)	C3989	284
Ethynodiol diacetate	B1508	285.17
PTC124 (Ataluren)	A8553	285.33
Scopolamine butylbromide	N2505	285.9
(S)-Flurbiprofen	C5264	286.33
Madecassic acid	N2355	286.8
Chlorpromazine HCl	B1480	288
Adenine	B1468	288.14
Rosiglitazone	A4304	288.38
Cetirizine	A3298	289.43
Rosiglitazone HCl	A4310	290.75
Zaltoprofen	B1460	292
Doxepin (hydrochloride)	C4153	293.56
Metoclopramide	A3599	295.38
Dienogest	B1516	296.11
FT-207 (NSC 148958)	B1474	296.5
Brexpiprazole	B1102	297.75
Carbergoline	Carbergoline	298.17
Cisapride	B1198	299.08
Oleanolic acid	N1826	300
Ciprofibrate	A4306	304.83
3,4-Dihydroxybenzoic acid	N2466	306.5
Sclareol	N2558	307.11
LY335979 (Zosuquidar 3HCL)	A8549	308.56
Xylitol	N1725	310.5
Phloridzin	N1876	310.8
Thalidomide	A4216	312.18
Zonisamide	A5354	312.9
Quetiapine	A3744	313.18
vinblastine	N2256	313.6
Clomiphene citrate	B1504	313.86
Disulfiram	A4015	314.36
Folic acid	N2075	315.22
Abiraterone	A4240	317.44
Cepharanthine	N2771	318.5
Levosulpiride	B1484	319.25
Dapoxetine HCl	B2264	320.1
Podophyllotoxin	N1790	320.1
Raltitrexed	B1476	321.89
Clemizole hydrochloride	A3316	322.9
Acetylcysteine	A8356	323.17
Cinnamic acid	N1877	323.2
Valdecoxib	B1459	323.78
Etoricoxib	A3405	325.2
Gestodene	B1517	325.2
Gramine	N2337	325.3
Pralatrexate	A4350	325.6
Ursolic acid	N1823	325.89
Oxybutynin chloride	B1134	327.5
Rhynchophylline	N1904	329.11
Palmitic acid	N2456	330
Berberine Sulfate	N2076	333.89
Ketoconazole	A4316	334.15
Honokiol	N1672	334.3
Semagacestat (LY450139)	A8190	334.42
Pyrimethamine	A4353	336
Posaconazole	A1718	336.6
Flupirtine maleate	B1475	336.89
Tanshinone IIA---sulfonic sodium	N1940	337.33
Pitolisant hydrochloride	A3727	338.11
Hexestrol	B1509	341
Estradiol Cypionate	B1501	341.22
Quetiapine Fumarate	B1490	341.8
Varenicline Tartrate	A5391	342.45
Hyperoside	N1838	343.38
Lurasidone HCl	B1477	353.22
Rolipram	A4328	353.27
Sinomenine	N1722	356.44
Pimobendan	A4340	357.36
Zolmitriptan	B2261	357.38
Bosentan Hydrate	B1521	358.4
Chlorprothixene (hydrochloride)	C3509	358.75
Ecopipam	Ecopipam	359
Chlorogenic acid	N1769	360.8
Synephrine	N2706	361.75
Ozagrel	A4344	362.18
Adenine HCl	B1471	365
Cilomilast	A4329	365.4
2-Methoxyestradiol (2-MeOE2)	A4188	365.82
Iloperidone	A5399	366.45
Dibucaine (Cinchocaine) HCl	A8407	367.36
Mizoribine	B1472	368.22
(S)-Naproxen	C5755	370.22
Silymarin	N1711	370.5
Digoxin	B7684	372.5
Fluoxetine HCl	A2436	373.38
6,7-Dihydroxycoumarin	N1764	374.89
Nortriptyline (hydrochloride)	C4077	375.56
Ranolazine 2HCl	A5300	376.75
Triflusal	B1461	377.7
Aristolochic Acid A	N2032	377.9
Iniparib (BSI-201)	A4157	378.29
Baicalin	N1778	378.44
Amisulpride	B1479	378.56
Icotinib	B1496	378.78
Baicalein	N1858	379.11
L-Carnitine inner salt	N1935	380.22
Flecainide acetate	A3418	381.22
Rizatriptan Benzoate	A8516	381.89
Sumatriptan Succinate	A5294	382.33
Artemisinine	N1827	382.57
Isotretinoin	A4330	382.89
Dronedarone	A3374	383.13
KPT-330	B1464	383.13
Sennoside B	N1677	383.5
Tanshinone IIA	N1846	387.38
Oxcarbazepine	B2279	388.17
Lansoprazole	A1229	388.88
Estradiol valerate	B1506	389.22
Benserazide HCl	B1489	390.11
Pramipexole dihydrochloride	A3733	390.89
Vecuronium Bromide	A5220	391.44
Secnidazole	B2162	392.13
Tiotropium Bromide	A3874	392.7
Thioguanine	A4176	393.55
Coumarin	N1707	394.44
Pimozide	C3837	396.6
Arbutin	N1714	398.1
Pioglitazone HCl	A4324	399.83
Yohimbine Hydrochloride	N1704	404.44
Methotrexate	A4347	405.27
Duloxetine HCl	A8421	406
Epiandrosterone	B1505	407.83
Mycophenolate Mofetil	A4336	408.4
Eriodictyol	N2309	408.82
Hexachlorophene	B6140	409.1
Ibutilide Fumarate	B2278	412.9
Sodium Aescinate	N1729	413.1
Andrographolide	N1855	413.25
Rufinamide	B2280	413.7
Sennoside A	N1678	413.7
Dehydrocostus Lactone	N2334	414.5
Aspirin (Acetylsalicylic acid)	A4013	415.5
Z-Ligustilide	N1901	416.4
RG7388	A3763	416.42
(+/-)-Sulfinpyrazone	B6139	417
Protopine	N2275	417.4
Zinc Pyrithione	B2201	418.33
Brinzolamide	A4359	419.08
Lidocaine	A1450	419.78
DMSO	DMSO	419.79
Rutin	N1833	419.89
Polydatin	N1783	420.11
Galanthamine	A3423	421.57
Equol	B1514	422
Nateglinide	B2198	423.29
Dopamine HCl	B1482	423.4
Vortioxetine	A3926	425.64
Raloxifene HCl	B1515	428.67
Fluvastatin	A3419	429.45
Hesperidin	N1809	429.5
Aucubin	N2758	431.11
Olaparib (AZD2281, Ku-0059436)	A4154	431.3
Cilostazol	A4337	432
Dihydroartemisinin	N1713	433.33
Ondansetron	B2241	434
Fargesin	N2203	435.41
Troglitazone	A3893	436.08
Ondansetron HCl	A5166	436.1
Gallic acid	N1830	437.2
Curculigoside	N2324	437.5
Retigabine dihydrochloride	A3758	437.67
Triamterene	B2275	438.43
Resveratrol	A4182	442.17
Diflunisal	B6137	443.1
Propafenone HCl	B2281	443.33
Tipifarnib (Zarnestra)	A4227	443.67
Harmine hydrochloride	N2182	444.5
Urapidil HCl	B2242	445.25
Nicorandil	B2197	445.8
Ginkgolide C	N1908	446.9
Caffeic acid	N1735	447
Esomeprazole Magnesium	B2200	447.1
Candesartan Cilexetil	B2203	447.25
Apremilast (CC-10004)	A4317	447.77
Tropisetron	B2258	448.38
Gimeracil	A4342	448.64
Ticlopidine HCl	B2164	448.7
Loratadine	A2960	449.89
Ouabain	B2270	450.8
Quinidine	B7590	452.89
Mifepristone	B1511	453.6
Estriol	B1507	454.13
Pregnenolone	B1512	455.1
Panaxtriol	N1949	455.22
Lesinurad	A3549	455.5
S107	S107	457.67
Phenytoin sodium	B2272	458.14
Celecoxib	A1664	458.63
Pramipexole 2HCl Monohydrate	B1487	460.25
Capsaicin	A3278	460.88
Olprinone Hydrochloride	A3683	460.92
Edrophonium (chloride)	C4140	462.1
Tolbutamide	B2194	462.14
Drospirenone	B1520	462.3
Domperidone	B1481	464.56
Tianeptine sodium	A5322	465
Vilazodone Hydrochloride	A3919	467.17
S- (+)-Rolipram	A4349	472
Taxifolin	N1842	473
Anagrelide HCl	A4352	473.9
Oxybutynin	A8496	474
Daidzein	N1862	474.14
Cariprazine	A3282	474.33
Piperine	N1674	475.3
Sumatriptan	B4981	475.8
Nepafenac	A2890	481
TAK-438	A2308	481.24
Flumazenil	A2917	481.37
Toremifene Citrate	B1513	481.44
10-Hydroxycamptothecin	N2591	482.21
Ambroxol HCl	B2267	482.33
Prulifloxacin (Pruvel)	P10019	482.56
Tadalafil	A4327	482.67
ABT-263 (Navitoclax)	A3007	483.95
(S)-Ketoprofen	C3334	484.2
Entacapone	A4168	485
Adenine sulfate	B1469	485.11
BMN 673	A4153	486.4
Cilnidipine	A1447	487
Salidroside	N1789	487.22
Alosetron Hydrochloride	A3159	488.7
Fenoldopam (mesylate)	B8681	489.29
Tetrandrine	N1798	489.85
Proparacaine HCl	B2274	490
AN-2728	A3178	490.18
Uridine	B1473	491.83
Quercetin	N1841	492.89
Pramipexole	B1488	493.67
Rivastigmine Tartrate	A8515	497.2
Pyridoxal 5 phosphate	B7910	497.84
Olanzapine	B2240	498.5
Atropine	B8694	498.78
Wedelolactone	N2131	498.8
LDE225 (NVP-LDE225,Erismodegib)	B2266	499
5-Methoxytryptamine	B7872	499.75
Agomelatine	B2262	500.38
Aprepitant	A1684	501.6
Trigonelline Hydrochloride	N2577	502.18
Retigabine	B5888	502.6
EX 527 (SEN0014196)	A4181	503.57
L-Tryptophan	C6105	504.38
Rivaroxaban	A4338	506.18
Simvastatin (Zocor)	A8522	507.13
Aniracetam	B1210	507.45
Avanafil	A4334	512.25
Imatinib (STI571)	B2171	513.04
Osthole	N1825	516.22
Malotilate	A2486	517.5
Suramin hexasodium salt	B6752	517.88
5-hydroxy-L-Tryptophan	C3999	521
Quercitrin	N1840	521.57
Nicotinamide	N1651	523.7
Clopidogrel	A5183	523.91
Memantine hydrochloride	B3308	524.67
Gliclazide	B2195	526.75
Eltrombopag	B2159	528.3
Fenoldopam	B1483	529.57
Riluzole	A8513	529.71
Mecamylamine hydrochloride	B7205	530.09
Amygdalin	N1837	530.3
Glipizide	A8438	531.43
Vortioxetine (Lu AA21004) HBr	A2547	533.09
Sertraline HCl	B2257	533.14
(-)-Huperzine A	A1932	538.75
Oxethazaine	A8495	541
Escitalopram Oxalate	B2238	541.25
Galanthamine HBr	A1745	546
Lamotrigine	B2249	547.11
Dofetilide	A8417	547.3
Ibuprofen	A8446	549.86
Amitriptyline HCl	B2231	550.5
Rosuvastatin Calcium	A8518	551.57
Mianserin HCl	A1796	551.8
Risperidone	A8514	551.8
Levetiracetam	A1198	553.33
Fluvoxamine maleate	A2553	554.7
Cytisine	N1738	555
Paroxetine HCl	B2252	556.13
Desvenlafaxine Succinate	B2246	564.1
Isradipine (Dynacirc)	A8453	564.22
Nilvadipine	A8455	565
Carbamoylcholine chloride	B7196	568.5
Mitiglinide Calcium	B2193	568.89
Prasugrel	A1607	570.67
Scutellarin	N1753	572.7
Ticagrelor	B2166	573.56
Almotriptan Malate	B2243	573.9
Amantadine HCl	B1486	575.67
Altrenogest	B1503	575.88
Phenytoin	B2271	579.14
Allopregnanolone	B7456	580.17
Gliquidone	B2196	580.43
Meloxicam (Mobic)	A8466	581
Etomidate	A1958	581.94
Ivacaftor (VX-770)	A5047	585.45
Furosemide	A8435	589.43
Atomoxetine HCl	B2244	590.3
Mosapride Citrate	A1334	597.4
Rocuronium Bromide	A1366	602.63
Piroxicam	A8503	606.86
Ipratropium Bromide	A8451	608.44
Pergolide mesylate	B1485	609.94
Ketanserin	B2248	619.2
Trilostane	A4348	620.82
Indomethacin	A8449	624.71
Bumetanide	A1855	625.5
Amiloride HCl dihydrate	B2268	628.17
Tanshinone I	N1845	640.2
Rivastigmine	A3768	640.67
Naratriptan	B2251	649.88
Prucalopride	B2253	688.22
